# *In silico* screen identifies a new *Toxoplasma gondii* mitochondrial ribosomal protein essential for mitochondrial translation

**DOI:** 10.1101/543520

**Authors:** Alice Lacombe, Andrew E. Maclean, Jana Ovciarikova, Julie Tottey, Lilach Sheiner

## Abstract

Apicomplexan parasites cause diseases such as malaria and toxoplasmosis. The apicomplexan mitochondrion shows striking differences from common model organisms, including in fundamental processes such as mitochondrial translation. Despite evidence that mitochondrial translation is essential for parasites survival, it is largely understudied. Progress has been restricted by the absence of functional assays to detect apicomplexan mitochondrial translation, a lack of knowledge of proteins involved in the process and the inability to identify and detect mitoribosomes.

Using mRNA expression patterns, 279 candidate mitochondrial housekeeping components were identified in *Toxoplasma*. 11 were validated, including the mitoribosomal small subunit protein 35 (*Tg*mS35). *Tg*m*S35* tagging enabled the detection of a macromolecular complex corresponding to the mitoribosomal small subunit for the first time in apicomplexans. A new analytical pipeline detected defects in mitochondrial translation upon *Tg*mS35 depletion, while other mitochondrial functions remain unaffected. Our work lays a foundation for the study of apicomplexan mitochondrial translation.

**Abbreviated summary:** The apicomplexan mitochondrion is divergent and essential yet poorly studied. Mitochondrial translation is predicted to utilize ribosomes assembled from fragmented rRNA but this was never shown. Knowing the mitochondrial protein content is critical for these studies. We identified 11 new mitochondrial proteins via *in-silico* searches. Tagging and depletion of a mitoribosomal small subunit protein enabled the first detection of a macromolecular ribosomal complex, and provided proof of principle for our new mitochondrial translation analytic pipeline.
