## Supplementary material for "*In silico* screen identifies a new *Toxoplasma gondii* mitochondrial ribosomal protein essential for mitochondrial translation": table S2

### Sheet: Sheet1
Experiment	Gene ID	Details	Sequence
Localisation	TGME49_203620	Endogenous HA tag_Forward	TACTTCCAATCCAATTTAATGCCCAACAAGAGTGGCTGT
		Endogenous HA tag_reverse	TCCTCCACTTCCAATTTTAGCCGCCTTCTTCACCTCTCGC
	TGME49_240270	cDNA-YFP_Forward	CTATTCGAAATGGCGGTGCCGAAGGGG
		cDNA-YFP_reverse	CTACCATGGTCTGCAGTCTCCCGCGCGT
	TGME49_312680	cDNA-YFP_Forward	Forward_ctatAGATCTATGTCTCTGCTCTCTCTCTCGGTGCCG
		cDNA-YFP_reverse	gtatCCTAGGGAAGTCTTCTCCATCATCCAACTCCCG
	TGME49_226280	Endogenous HA tag_Forward	Forward_gggcAGATCTATGCCGAAGAATCTTAACTTGTGG
		Endogenous HA tag_reverse	gtatCCTAGGAAAGGCACGGTTTTCCCGGTACTTGTG
	TGME49_231150	Endogenous HA tag_Forward	Forward_TACTTCCAATCCAATTTAATGCCGCCGATCGACGTCGTTCTGC
		Endogenous HA tag_reverse	TCCTCCACTTCCAATTTTAGCCAGAACCCAGAAGTGTGCGCC
	TGME49_240780	Endogenous HA tag_Forward	TACTTCCAATCCAATTTAATGCATCATCACGGTTGGTAAGG
		Endogenous HA tag_reverse	TCCTCCACTTCCAATTTTAGCGATCTGAGAGTCTCTGGGGAC
	TGME49_247740	Endogenous HA tag_Forward	TACTTCCAATCCAATTTAATGCGGAGGGTGTAGGGTTCATGCCC
		Endogenous HA tag_reverse	TCCTCCACTTCCAATTTTAGCGGAGTCTCCGAGTTCTGGAAGC
	TGME49_263680	Endogenous HA tag_Forward	TACTTCCAATCCAATTTAATGCGTTCAGTCTCCTGGAGGCCTTTTCG
		Endogenous HA tag_reverse	TCCTCCACTTCCAATTTTAGCGCGCTGTTTCAAGGTGAAGGGG
	TGME49_270150	Endogenous HA tag_Forward	tacttccaatccaatttaatGCGCCTCCCAAACGGGACTCC
		Endogenous HA tag_reverse	tcctccacttccaattttagcCGAGAGATTTGTGAGACTTCG
	TGME49_201830	Endogenous HA tag_Forward	tacttccaatccaatttaatGCGGTCTCCCAAGACACTCCG
		Endogenous HA tag_reverse	tcctccacttccaattttagcGGCATCCCAGAAAAGCGGCTTCAC
	TGME49_214790	Endogenous HA tag_Forward	TACTTCCAATCCAATTTAATGCATGCGGGGATTCCAAGAAACTCGG
		Endogenous HA tag_reverse	TCCTCCACTTCCAATTTTAGCGTGTTCGACGAACTGAGCGAG
CRISPR-CAS9	TGME49_214790	gRNA forward primer	GCTCTGCGGTGCTGCGCGAG
	TGME49_226280	gRNA forward primer	GGGGAAGTACCTGCGGCTGG
	TGME49_263680	gRNA forward primer	GTCCTCCACCCCAAGACGGT
	TGME49_233460 (SAG1)	gRNA forward primer
Promoter replacement	TGME49_203620	gRNA sequence	GAAGACAGCATGGGGCCACTTGG
		gRNA forward primer	aagttGAAGACAGCATGGGGCCACTg
		gRNA reverse primer	aaaacAGTGGCCCCATGCTGTCTTCa
		Homology region_forwrad	GACATTAAAGGCAACCACAAGAACAGAGAACATCACAGTGAGAAGACAGCaagcttcgccaggctgtaaatcc
		Homology region_reverse	CGACGGACCCCAGCAAGCTGGCCCGAGGACACCCGGCCAAGTGGCCCCATtggttgaagacagacgaaagcagttg
		Screening test_forward	CTTTTCTGGCCTCTGCCTCAGC
		Screening test_reverse	CCGAGAAAGCGCGGAGCCAATA
		DHFR cassette test_reverse	CACGGTTATCAAACCCGAG
		DHFR cassette test_forward	CGGTTCGCTTGAAGAAGG
	TGME49_240270	gRNA sequence	GTCTCTTCTGCTTTTCGCCATGG
		gRNA forward primer	aagttGTCTCTTCTGCTTTTCGCCAg
		gRNA reverse primer	aaaacTGGCGAAAAGCAGAAGAGACa
		Homology region_forwrad	TTTCTCCCCGGCTTTCGCGCTTTTCGCTTCTGTCTCTTCTGCTTTTCGCCaagcttcgccaggctgtaaatcc
		Homology region_reverse	TGGCGCTGCTTGCACTTGTGCTTGCTGCGCTTCCCCTTCGGCACCGCCATtggttgaagacagacgaaagcagttg
		Screening test_forward	ATCATTTCTCTCGTTCTCTCACC
		Screening test_reverse	gctgtccttcctcttcttcaga
