## Supplementary material for "*In silico* screen identifies a new *Toxoplasma gondii* mitochondrial ribosomal protein essential for mitochondrial translation": table S3

### Sheet: Legend
List of proteins identified in the gel slice corresponding to putative complex IV using nLC-ESI.MS/MS analysis. Related to Figure 5
Mitochondrially enriched samples were separated by clear-native PAGE and either stained for complex IV activity or stained with coomassie.
A gel slice was taken from the same place on each gel, corresponding to the position of the activity stain, and a list of proteins present generated.
Summary:	Summary of complex IV subunits identified in each experiment.
Experiment 1:	A list of proteins detected in experiment 1, performed on the coomassie stained gel slice. Complex IV subunits are highlighted in orange.
Experiment 2:	A list of proteins detected in experiment 2, performed on the activity stained gel slice. Complex IV subunits are highlighted in orange.
Score: MASCOT score, Num. of significant matches: total number significant matches identified, Num. of significant sequences: total number significant sequences identified
Complex IV subunits were defined as the 15 proteins experimentally identified as components of the complex in Seidi et al., 2018, Table 1.

### Sheet: Summary
Accession	Name according to Seidi et al, 2018	Description	Experiment 1			Experiemnt 2
			Score	Num. of significant matches	Num. of significant sequences	Score	Num. of significant matches	Num. of significant sequences
TGGT1_226590	TgCox2a	putative cytochrome C oxidase subunit IIa	222	9	3	152	5	2
TGGT1_310470	TgCox2b	putative cytochrome C oxidase subunit IIb	257	7	3	155	3	2
TGGT1_209260	TgCox5b	putative cytochrome c oxidase subunit	593	20	10	289	11	7
TGGT1_254030	TgApiCox13	zinc finger CDGSH-type domain-containing protein	36	1	1	N/A	N/A	N/A
TGGT1_242840	TgApiCox14	membrane protein	155	5	3	36	1	1
TGGT1_265370	TgApiCox16	hypothetical protein	185	6	4	97	2	2
TGGT1_221510	TgApiCox18	hypothetical protein	151	6	3	143	4	3
TGGT1_247770	TgApiCox19	hypothetical protein	281	16	4	162	8	5
TGGT1_262640	TgApiCox23	Cg8 family protein	148	6	4	40	1	1
TGGT1_286530	TgApiCox24	hypothetical protein	151	4	3	80	2	2
TGGT1_264040	TgApiCox25	hypothetical protein	545	15	8	546	11	7
TGGT1_306670	TgApiCox26	hypothetical protein	388	14	5	130	7	5
TGGT1_297810	TgApiCox30	hypothetical protein	526	15	10	432	14	9
TGGT1_229920	TgApiCox35	hypothetical protein	564	21	10	265	9	7
TGME49_237120	TgCoxIII	hypothetical protein	67	1	1	57	1	1

### Sheet: Experiment 1
Accession	Score	Num. of significant matches	Num. of significant sequences	Description
TGGT1_235470	1303	41	28	myosin A
TGGT1_232830	853	18	13	putative vacuolar proton translocating ATPase subunit A
TGGT1_311720	744	17	16	chaperonin protein BiP
TGGT1_308090	669	20	13	rhoptry protein ROP5
TGGT1_240600	620	20	16	putative chaperonin cpn60
TGGT1_259010	594	14	12	putative vacuolar ATP synthase subunit d
TGGT1_209260	593	20	10	putative cytochrome c oxidase subunit
TGGT1_229920	564	21	10	hypothetical protein
TGGT1_232350	555	17	10	lactate dehydrogenase LDH1
TGGT1_230350	553	18	11	hypothetical protein
TGGT1_264040	545	15	8	hypothetical protein
TGGT1_297810	526	15	10	hypothetical protein
TGGT1_219320	522	11	8	acid phosphatase GAP50
TGGT1_310750	433	11	9	emp24/gp25L/p24 family protein
TGGT1_208370	412	14	13	putative myosin heavy chain
TGGT1_233460	402	12	9	SAG-related sequence SRS29B
TGGT1_263630	401	9	5	hypothetical protein
TGGT1_306670	388	14	5	hypothetical protein
TGGT1_230420	377	8	7	sarco/endoplasmic reticulum Ca2+-ATPase
TGGT1_209800	337	7	5	formate/nitrite transporter protein
TGGT1_291890	303	10	8	microneme protein MIC1
TGGT1_249270	295	8	6	putative protein disulfide isomerase-related protein (provisional)
TGGT1_223940	284	6	3	GAP45 protein
TGGT1_247770	281	16	4	hypothetical protein
TGGT1_288650	259	8	7	dense granule protein GRA12
TGGT1_309590	257	9	4	rhoptry protein ROP1
TGGT1_310470	257	7	3	putative cytochrome C oxidase subunit IIb
TGGT1_244560	256	9	7	putative heat shock protein 90
TGGT1_257680	251	8	6	myosin light chain MLC1
TGGT1_249900	246	7	7	putative adenine nucleotide translocator
TGGT1_228170	246	8	8	inner membrane complex protein IMC2A
TGGT1_209030	231	6	5	actin ACT1
TGGT1_308000	226	5	4	Gpi16 subunit, GPI transamidase component protein
TGGT1_324600	224	6	4	heat shock protein
TGGT1_226590	222	9	3	putative cytochrome C oxidase subunit IIa
TGGT1_306390	215	4	3	hypothetical protein
TGGT1_237250	198	4	3	hypothetical protein
TGGT1_232180	195	7	5	UBA/TS-N domain-containing protein
TGGT1_231930	193	5	4	hypothetical protein
TGGT1_286420A	193	7	5	putative elongation factor 1-alpha (EF-1-ALPHA)
TGGT1_262880	191	6	6	hypothetical protein
TGGT1_263180	189	3	3	myosin D
TGGT1_265370	185	6	4	hypothetical protein
TGGT1_319560	184	5	4	microneme protein MIC3
TGGT1_290720	184	6	5	putative vacuolar proton translocating ATPase subunit
TGGT1_218520	183	3	3	microneme protein MIC6
TGGT1_289690	174	4	4	glyceraldehyde-3-phosphate dehydrogenase GAPDH1
TGGT1_316255	173	6	3	hypothetical protein
TGGT1_311240	172	3	1	putative DnaJ family chaperone
TGGT1_363030	168	6	5	rhoptry protein ROP8
TGGT1_251690	162	5	5	putative seryl-tRNA synthetase, cytoplasmic
TGGT1_286630	161	2	1	redoxin domain-containing protein
TGGT1_242840	155	5	3	membrane protein
TGGT1_221510	151	6	3	hypothetical protein
TGGT1_286530	151	4	3	hypothetical protein
TGGT1_262640	148	6	4	Cg8 family protein
TGGT1_306650	148	4	3	hypothetical protein
TGGT1_205010	147	3	2	putative U2 small nuclear ribonucleoprotein family protein
TGGT1_278660	145	3	3	putative P-type ATPase4
TGME49_234380	137	4	3	hypothetical protein
TGGT1_295125	136	4	4	rhoptry protein ROP4
TGGT1_295110	117	3	3	rhoptry protein ROP7
TGGT1_268590	132	2	1	rhomboid protease ROM4
TGGT1_267840	127	4	2	tetratricopeptide repeat-containing protein
TGGT1_205740	126	4	3	hypothetical protein
TGGT1_313080	126	6	6	hypothetical protein
TGGT1_278990	124	4	3	putative phosphate carrier
TGGT1_289880	124	6	6	hypothetical protein
TGGT1_301210	123	3	3	putative NAD(P) transhydrogenase subunit beta
TGGT1_204160	121	4	4	GYF domain-containing protein
TGGT1_308810B	121	4	4	rhoptry neck protein RON9
TGGT1_246580	115	2	2	hypothetical protein
TGGT1_297470	114	3	3	putative myosin light chain 2
TGGT1_238100	112	5	4	transmembrane protein
TGGT1_209150	109	2	2	non-proton pumping type-II NADH dehydrogenase I
TGGT1_204310	108	5	4	hypothetical protein
TGGT1_255260	105	2	1	apical membrane antigen AMA1
TGGT1_258580	105	2	1	rhoptry protein ROP17
TGGT1_297970	104	3	3	aspartyl aminopeptidase
TGGT1_319300	102	5	4	hypothetical protein
TGGT1_223920	100	5	5	rhoptry neck protein RON3
TGGT1_227280	97	3	3	dense granule protein GRA3
TGGT1_275440	93	2	1	dense granule protein GRA6
TGGT1_290670	91	3	3	leucyl aminopeptidase LAP
TGGT1_224900	90	1	1	putative adenylate kinase
TGGT1_225850	89	1	1	peptidase, M28 family protein
TGGT1_230510	88	4	4	hypothetical protein
TGGT1_312160	87	2	1	hypothetical protein
TGGT1_270865	86	1	1	putative adenylate cyclase
TGGT1_248160	84	6	1	hypothetical protein
TGGT1_220240	83	1	1	hypothetical protein
TGGT1_203310	83	4	4	dense granule protein GRA7
TGGT1_252440	81	3	2	peptidase c13 family protein
TGGT1_215590	80	2	2	flavoprotein subunit of succinate dehydrogenase
TGGT1_279420	77	2	2	hypothetical protein
TGGT1_253290	76	1	1	valyl-tRNA synthetase
TGGT1_243390	75	2	2	hypothetical protein
TGGT1_308020	73	2	2	SAG-related sequence SRS57
TGGT1_274060	71	1	1	2-oxoglutarate/malate translocase OMT
TGGT1_258826	69	1	1	hypothetical protein
TGGT1_204050	69	3	2	subtilisin SUB1
TGGT1_212240	69	1	1	putative beta-1 tubulin
TGME49_237120	67	1	1	hypothetical protein
TGGT1_288380	64	2	2	heat shock protein HSP90
TGGT1_224980	64	1	1	hypothetical protein
TGGT1_205250	62	3	3	rhoptry protein ROP18
TGGT1_251630	61	2	1	slc30a2 protein
TGGT1_290160	60	2	2	putative sortilin
TGGT1_229010	60	1	1	rhoptry neck protein RON4
TGGT1_209950	59	1	1	putative thioredoxin
TGGT1_213670	58	2	2	hypothetical protein
TGGT1_256980	57	1	1	glycerol-3-phosphate-acyltransferase
TGGT1_280410	57	2	2	3'5'-cyclic nucleotide phosphodiesterase domain-containing protein
TGGT1_275568	56	1	1	GPI transamidase subunit PIG-U protein
TGGT1_289750	56	2	2	ribosomal-ubiquitin protein RPL40
TGGT1_207830	52	1	1	MORN repeat-containing protein
TGGT1_305050	52	1	1	putative calmodulin
TGGT1_312630	51	2	2	putative anonymous antigen-1
TGGT1_227620	50	2	2	dense granule protein GRA2
TGGT1_249850	50	1	1	GAP40 protein
TGGT1_256760	50	2	2	pyruvate kinase PyK1
TGGT1_299210	49	2	2	CTP synthase
TGGT1_301130	48	1	1	hypothetical protein
TGGT1_312150	47	1	1	hypothetical protein
TGGT1_315930	46	1	1	putative integral membrane protein, DUF56 family protein
TGGT1_261950	46	1	1	ATP synthase beta subunit ATP-B
TGGT1_290660	46	1	1	RNA recognition motif-containing protein
TGGT1_297430	46	1	1	hypothetical protein
TGGT1_261750	45	2	2	rhoptry neck protein RON10
TGGT1_293570	45	1	1	putative translocation protein sec62
TGGT1_316240	44	1	1	hypothetical protein
TGGT1_318160	43	4	1	MSP (Major sperm protein) domain-containing protein
TGGT1_269442	43	2	1	putative calmodulin
TGGT1_289580	43	1	1	strictosidine synthase subfamily protein
TGGT1_286650	42	1	1	hypothetical protein
TGGT1_293440	42	1	1	hypothetical protein
TGGT1_309560	42	1	1	nmda receptor glutamate-binding chain
TGGT1_230960	41	1	1	putative splicing factor 3b, subunit 3
TGGT1_254720	41	1	1	dense granule protein GRA8
TGGT1_252630	41	1	1	hypothetical protein
TGGT1_235402	41	1	1	CorA family Mg2+ transporter protein
TGGT1_231630	40	1	1	alveolin domain containing intermediate filament IMC4
TGGT1_259000	40	1	1	hypothetical protein
TGGT1_225555	40	2	2	hypothetical protein
TGGT1_219682	39	1	1	putative pyruvate dehydrogenase kinase
TGGT1_253700	38	1	1	transporter, major facilitator family protein
TGGT1_215280	37	2	2	succinate dehydrogenase [ubiquinone] iron-sulfur protein
TGGT1_254030	36	1	1	zinc finger CDGSH-type domain-containing protein
TGGT1_222910	36	1	1	phosphoglycerate mutase
TGGT1_244390	35	1	1	coatomer epsilon subunit protein
TGGT1_217890	35	2	1	putative alkyl hydroperoxide reductase/ Thiol specific antioxidant/ Mal allergen
TGGT1_286580	34	1	1	hypothetical protein
TGGT1_225080	34	1	1	ribosomal protein RPS18
TGGT1_230410	34	2	2	peroxiredoxin PRX3
TGGT1_206480	33	1	1	hypothetical protein
TGGT1_220100	33	1	1	phosphoribosylpyrophosphate synthetase
TGGT1_247550	33	1	1	heat shock protein HSP60
TGGT1_263700	33	1	1	ribosomal protein RPS14
TGGT1_236070	33	1	1	pyrroline-5-carboxylate reductase
TGGT1_280560	32	1	1	selenide, water dikinase
TGGT1_203240	31	1	1	hypothetical protein
TGGT1_211040	31	1	1	Sec61beta family protein
TGGT1_270620	31	1	1	DEAD/DEAH box helicase domain-containing protein
TGGT1_212310	31	1	1	vacuolar ATP synthetase
TGGT1_262620	30	1	1	RNA recognition motif-containing protein
TGGT1_200310	30	2	1	hypothetical protein
TGGT1_287500	28	1	1	putative T complex chaperonin
TGGT1_292320	27	1	1	hypothetical protein
TGME49_255060	25	1	1	cytochrome b(N-terminal)/b6/petB subfamily protein
TGGT1_257160	25	1	1	hypothetical protein
TGGT1_238180	25	1	1	putative 26s proteasome regulatory complex subunit
TGGT1_236510	25	1	1	hypothetical protein
TGGT1_271888	25	1	1	putative 3-ketoacyl-CoA reductase
TGGT1_313070	24	1	1	hypothetical protein
TGGT1_209060	24	1	1	thrombospondin type 1 domain-containing protein
TGGT1_309910	24	1	1	hypothetical protein
TGGT1_235150	23	1	1	transporter, major facilitator family protein
TGGT1_207710	23	1	1	putative phosphatidylinositol synthase
TGGT1_221220	22	1	1	hypothetical protein
TGGT1_229180	22	1	1	HEAT repeat-containing protein
TGGT1_315127	22	1	1	hypothetical protein
TGGT1_201150	21	1	1	heavy metal translocating P-type ATPase subfamily protein
TGGT1_411660	21	1	1	hypothetical protein
TGGT1_272475	20	1	1	protein kinase domain-containing protein
TGGT1_294050	19	1	1	hypothetical protein
TGGT1_290700	19	1	1	hypothetical protein
TGGT1_218410	19	1	1	ribosomal protein RPP0
TGGT1_311220	18	1	1	hypothetical protein
TGGT1_226540	18	1	1	protein kinase
TGGT1_232750	17	1	1	putative 23S rRNA (adenine(1618)-N(6))-methyltransferase
TGME49_272370	16	1	1	hypothetical protein
TGGT1_275420	14	1	1	histone lysine-specific demethylase

### Sheet: Experiemnt 2
Accession	Score	Num. of significant matches	Num. of significant sequences	Description
TGGT1_235470	2198	68	31	myosin A
TGGT1_232830	1114	24	17	putative vacuolar proton translocating ATPase subunit A
TGGT1_230350	1003	25	20	hypothetical protein
TGGT1_319560	850	19	8	microneme protein MIC3
TGGT1_308090	711	24	18	rhoptry protein ROP5
TGGT1_240600	687	19	14	putative chaperonin cpn60
TGGT1_259010	672	22	12	putative vacuolar ATP synthase subunit d
TGGT1_291890	660	18	12	microneme protein MIC1
TGGT1_264040	546	11	7	hypothetical protein
TGGT1_219320	513	15	10	acid phosphatase GAP50
TGGT1_257680	483	13	7	myosin light chain MLC1
TGGT1_297810	432	14	9	hypothetical protein
TGGT1_205740	424	15	12	hypothetical protein
TGGT1_308000	424	10	9	Gpi16 subunit, GPI transamidase component protein
TGGT1_249900	410	11	9	putative adenine nucleotide translocator
TGGT1_230420	378	11	9	sarco/endoplasmic reticulum Ca2+-ATPase
TGGT1_308810B	367	9	8	rhoptry neck protein RON9
TGGT1_310750	355	9	8	emp24/gp25L/p24 family protein
TGGT1_223940	355	9	4	GAP45 protein
TGGT1_258580	355	9	6	rhoptry protein ROP17
TGGT1_311720	353	9	9	chaperonin protein BiP
TGGT1_273760	139	3	3	heat shock protein HSP70
TGGT1_232180	298	8	6	UBA/TS-N domain-containing protein
TGGT1_218520	298	5	5	microneme protein MIC6
TGGT1_208370	294	7	7	putative myosin heavy chain
TGGT1_209260	289	11	7	putative cytochrome c oxidase subunit
TGGT1_249850	275	8	4	GAP40 protein
TGGT1_309590	268	12	6	rhoptry protein ROP1
TGGT1_229920	265	9	7	hypothetical protein
TGGT1_306390	263	6	3	hypothetical protein
TGGT1_223920	258	9	8	rhoptry neck protein RON3
TGGT1_228170	239	9	8	inner membrane complex protein IMC2A
TGGT1_295110	227	7	6	rhoptry protein ROP7
TGGT1_295125	192	6	6	rhoptry protein ROP4
TGGT1_288650	226	9	8	dense granule protein GRA12
TGGT1_204310	219	7	7	hypothetical protein
TGGT1_209800	216	5	3	formate/nitrite transporter protein
TGGT1_230510	215	6	4	hypothetical protein
TGGT1_290720	194	6	6	putative vacuolar proton translocating ATPase subunit
TGGT1_286420A	188	5	4	putative elongation factor 1-alpha (EF-1-ALPHA)
TGGT1_246580	186	2	2	hypothetical protein
TGGT1_227280	172	3	3	dense granule protein GRA3
TGGT1_262880	168	5	5	hypothetical protein
TGGT1_313080	163	4	4	hypothetical protein
TGGT1_247770	162	8	5	hypothetical protein
TGGT1_289880	160	9	9	hypothetical protein
TGGT1_203310	160	6	5	dense granule protein GRA7
TGGT1_261750	157	4	4	rhoptry neck protein RON10
TGGT1_310470	155	3	2	putative cytochrome C oxidase subunit IIb
TGGT1_319300	154	4	3	hypothetical protein
TGGT1_226590	152	5	2	putative cytochrome C oxidase subunit IIa
TGGT1_263180	147	4	3	myosin D
TGGT1_221510	143	4	3	hypothetical protein
TGGT1_244560	141	6	4	putative heat shock protein 90
TGGT1_311240	139	3	2	putative DnaJ family chaperone
TGGT1_263630	139	2	2	hypothetical protein
TGGT1_324600	135	5	5	heat shock protein
TGGT1_209030	135	5	4	actin ACT1
TGGT1_306670	130	7	5	hypothetical protein
TGGT1_251690	121	2	2	putative seryl-tRNA synthetase, cytoplasmic
TGGT1_274060	112	3	3	2-oxoglutarate/malate translocase OMT
TGGT1_279420	112	3	3	hypothetical protein
TGGT1_215590	108	1	1	flavoprotein subunit of succinate dehydrogenase
TGGT1_312270	107	3	2	rhoptry protein ROP13
TGGT1_301210	106	4	3	putative NAD(P) transhydrogenase subunit beta
TGGT1_316255	104	3	3	hypothetical protein
TGGT1_252440	104	3	2	peptidase c13 family protein
TGME49_204160	102	4	4	GYF domain-containing protein
TGGT1_243390	98	3	3	hypothetical protein
TGGT1_297970	97	4	2	aspartyl aminopeptidase
TGGT1_265370	97	2	2	hypothetical protein
TGGT1_306650	96	2	2	hypothetical protein
TGGT1_268590	92	1	1	rhomboid protease ROM4
TGGT1_305050	90	3	3	putative calmodulin
TGGT1_269450	88	2	1	hypothetical protein
TGGT1_289690	87	2	2	glyceraldehyde-3-phosphate dehydrogenase GAPDH1
TGGT1_286450	87	2	1	dense granule protein GRA5
TGGT1_288380	86	2	2	heat shock protein HSP90
TGGT1_252630	86	1	1	hypothetical protein
TGGT1_229010	85	1	1	rhoptry neck protein RON4
TGGT1_233460	85	4	4	SAG-related sequence SRS29B
TGGT1_275568	84	3	3	GPI transamidase subunit PIG-U protein
TGGT1_286530	80	2	2	hypothetical protein
TGGT1_224980	77	1	1	hypothetical protein
TGGT1_233110	75	1	1	IMP dehydrogenasa
TGGT1_212310	72	3	3	vacuolar ATP synthetase
TGGT1_315930	70	2	2	putative integral membrane protein, DUF56 family protein
TGGT1_237250	69	3	3	hypothetical protein
TGGT1_289750	67	3	3	ribosomal-ubiquitin protein RPL40
TGGT1_248160	62	6	1	hypothetical protein
TGGT1_249310	61	1	1	hypothetical protein
TGGT1_278990	59	1	1	putative phosphate carrier
TGME49_237120	57	1	1	hypothetical protein
TGGT1_301130	56	1	1	hypothetical protein
TGGT1_205010	56	2	1	putative U2 small nuclear ribonucleoprotein family protein
TGGT1_235402	54	2	1	CorA family Mg2+ transporter protein
TGGT1_232300	53	1	1	ribosomal protein RPS3
TGGT1_251630	52	2	1	slc30a2 protein
TGGT1_275440	51	4	2	dense granule protein GRA6
TGGT1_278660	51	1	1	putative P-type ATPase4
TGGT1_261450	49	1	1	hypothetical protein
TGGT1_269442	49	1	1	putative calmodulin
TGGT1_248340	48	1	1	GTP-binding nuclear protein ran/tc4
TGGT1_263700	47	1	1	ribosomal protein RPS14
TGGT1_204050	45	2	2	subtilisin SUB1
TGGT1_203240	45	1	1	hypothetical protein
TGGT1_207710	42	1	1	putative phosphatidylinositol synthase
TGME49_215775	41	1	1	rhoptry protein ROP8
TGGT1_293440	41	1	1	hypothetical protein
TGGT1_206480	40	1	1	hypothetical protein
TGGT1_218280	40	1	1	putative eukaryotic porin
TGGT1_262640	40	1	1	Cg8 family protein
TGGT1_215430	39	1	1	hypothetical protein
TGGT1_281980	39	1	1	phosphatidate cytidylyltransferase
TGGT1_297470	38	2	2	putative myosin light chain 2
TGGT1_231930	37	2	2	hypothetical protein
TGGT1_238100	37	1	1	transmembrane protein
TGGT1_311290	37	1	1	protein tyrosine phosphatase family protein, ptpla protein
TGGT1_227620	37	2	2	dense granule protein GRA2
TGGT1_242840	36	1	1	membrane protein
TGGT1_216890	35	1	1	hypothetical protein
TGGT1_293180	35	1	1	NADP-specific glutamate dehydrogenase
TGGT1_312150	35	1	1	hypothetical protein
TGGT1_201150	35	1	1	heavy metal translocating P-type ATPase subfamily protein
TGGT1_247550	34	1	1	heat shock protein HSP60
TGGT1_292320	34	1	1	hypothetical protein
TGGT1_220100	33	1	1	phosphoribosylpyrophosphate synthetase
TGGT1_313630	32	1	1	hypothetical protein
TGGT1_270620	32	1	1	DEAD/DEAH box helicase domain-containing protein
TGGT1_316240	31	1	1	hypothetical protein
TGGT1_259000	30	1	1	hypothetical protein
TGGT1_314020	29	1	1	hypothetical protein
TGGT1_312630	29	1	1	putative anonymous antigen-1
TGGT1_207830	29	1	1	MORN repeat-containing protein
TGGT1_267430	29	1	1	DnaJ domain-containing protein
TGGT1_411760	27	1	1	actin
TGGT1_321620	27	1	1	dynamin-related protein DRPB
TGGT1_286650	26	1	1	hypothetical protein
TGGT1_263300	26	1	1	eukaryotic porin protein
TGGT1_280560	25	1	1	selenide, water dikinase
TGGT1_215100	24	1	1	PP-loop family protein
TGGT1_209060	24	1	1	thrombospondin type 1 domain-containing protein
TGGT1_291900	24	1	1	Ydr279p family (RNase H2 complex component) protein
TGGT1_225080	23	1	1	ribosomal protein RPS18
TGGT1_300260	23	1	1	threonyl-tRNA synthetase family protein
TGGT1_253710	22	1	1	hypothetical protein
TGGT1_209755B	22	1	1	hypothetical protein
TGGT1_216730	21	1	1	MCM2/3/5 family protein
TGGT1_219710	20	1	1	hypothetical protein
TGGT1_200310	19	1	1	hypothetical protein
TGGT1_290700	19	1	1	hypothetical protein
TGGT1_216500	19	1	1	putative tRNA synthetase
TGGT1_286580	19	1	1	hypothetical protein
TGGT1_314770	18	1	1	tRNA (guanine-N1)-methyltransferase
