## Supplementary material for "*In silico* screen identifies a new *Toxoplasma gondii* mitochondrial ribosomal protein essential for mitochondrial translation": table S4

### Sheet: Sheet1
Technique	Description	% parasite breakage	Experiment 1	Experiment 2	Experiment 3	Experiment 4	Experiment 5	Experiment 6	Experiment 7	Experiment 8	n
Freeze / thaw	Twelve cycles of freezing the parasites, resuspended in SME-20 (250 μM sucrose, 1μM EDTA, 20 μm MOPS-KOH) buffer, into liquid nitrogen for 30 seconds immediately followed by thawing in a 37°C water bath for 3 min.	~50%	25.2.215 ddDrpA, no number, WB: Mitochondria found in each fractionation	5.3.15. ddDrpA. First 6 cycles broke 30% parasites, the 6 additional cycles broke up to 50% parasites, WB	20.3.15, ddDrpA. WB, no comments	9.4.15. ddDrpA. 12 cycles broke 50% parasites					4
Sonication	Six cycles of sonication of paraistes in SME-20 buffer for 5 min at 50/60 Hz with 2 minutes of recovering on ice in between.	~20%	30.3.15, ddDrpA with shield for 48h got 20% breakage. ddDrpA with shield for 72h got 80% breakage								1
Freeze / thaw & sonication	Combination of the two previous breaking techniques, starting with 12 cycles of freeze/thaw cycles, and following by 2x 5 min of sonication at 50/60 Hz.	~ 60%	9.4.15. ddDrpA. 60% parasite breakage, WB								1
Dounce breaking	Fifteen strokes using a 2 mL dounce on parasites resuspended in SME-20 buffer diluted 1:8 or not in HEPES buffer 20 mM or in HEPES buffer only.	No breakage	18.2.15 ddDrpA, no comments	7.5.15. ddDrpA. No cell breakage. Parasites look slimer withnon diluted SME-20 buffer, and smaller and stumpier with HEPES 20 mM only. WB							2
Needles breaking	Passaging parasites, in SME-20 diluted 1:8 or not in HEPES buffer, or in a buffer containing 1M HEPES-KOH pH 7.4, 2.4M Sorbitol, through 26G needles 15 times.	~50%	18.2.15 ddDrpA, no comments	20.5.15. ddDrpA. First five strokesrevealed no breakage. An additional 5 strokes started to beak parasites. An additional 5 strokes (15 in total) broke up to 50% parasites with the rest looking like dead parasites with fragented or balled mitochondrion. We observed a lot of broken peaces of mitochondria as well. Needles mechanically disrupt mitochondria. WB							2
Nitrogen cavitation	2-3 cycles of nitrogen cavitation : 15 min incubation in chamber in lysis buffer. Allows large scale parasite breakage (5.109 parasites and over). Protocol in figure S?	>95% parasite breakage	27.2.18. TgmS35 line. 1st cycle broke 80% of parasites. 2nd cycle broke 99% of parasites.	21.5.18. TgmS35 line. 1st cycle broke 92% of parasites. 2nd cycle broke 98.7% of parasites.	2.7.18. TgmS35 line. 1st cycle broke 87.3% of parasites. 2nd cycle broke over 98.5% of parasites.	1.10.18. TgmS35 line.1st cycle broke 82% of parasites. 2nd cycle broke over 98.34% of parasites.	2.10.18. TGM49_240270 line. 1st cycle broke 63.6% of parasites. 2nd cycle broke over 94% of parasites.	15.11.18. TgmS35 line. 1st cycle broke 75.4% of parasites. 2nd cycle broke over 97.2% of parasites.	15.11.18. TGME49_240270 line. 1st cycle broke 82.3% of parasites. 2nd cycle broke over 99.7% of parasites.	16.11.18. TgmS35 line. 1st cycle broke 54% of parasites. 2nd cycle broke over 97.9% of parasites.	8
